# Neural and sensory basis of homing behavior in the invasive cane toad, *Rhinella marina*

**DOI:** 10.1101/2024.06.25.600658

**Authors:** Daniel A. Shaykevich, Daniela Pareja-Mejía, Chloe Golde, Andrius Pašukonis, Lauren A. O’Connell

## Abstract

The behavioral, sensory, and neural bases of vertebrate navigation are primarily described in mammals and birds. While many studies have explored amphibian navigation, none have characterized brain activity associated with navigation in the wild. To address this knowledge gap, we conducted a study on navigation in the cane toad, *Rhinella marina*. First, we performed a translocation experiment to describe how invasive cane toads in Hawaiʻi navigate home and observed homing following displacements of up to one kilometer. Next, we tested the effect of olfactory and magnetosensory manipulations on homing, as these senses are most commonly associated with amphibian navigation. We found that neither ablation alone prevents homing, further supporting that toad navigation is multimodal. Finally, we tested the hypothesis that the medial pallium, the amphibian homolog to the hippocampus, is involved in homing. Our comparisons of neural activity revealed evidence supporting a conservation of neural structures associated with navigation across vertebrates consistent with neural models of amphibian spatial cognition from recent laboratory studies. Our work furthers our evolutionary understanding of spatial behavior and cognition in vertebrates and lays a foundation for studying the behavioral, sensory, and neural bases of navigation in an invasive amphibian.
