## Supplementary material for "Neural and sensory basis of homing behavior in the invasive cane toad, *Rhinella marina*": Datasheets: Brains.csv

Brain	Toad	Distance	Ablation	Condition	Extraction (Night)	sodaz
8	A10	0	None	Baseline	2/22/22	0
9	A11	0	None	Baseline	2/27/22	0
1	A3	1000	None	Homing	2/21/22	0
2	A4	500	None	Homing	2/22/22	0
3	A5	0	None	Baseline	2/21/22	0
4	A6	1000	None	Lost	2/27/22	0
5	A7	500	None	Homing	2/21/22	0
6	A8	1000	None	Lost	2/26/22	0
7	A9	1000	None	Homing	2/25/22	0
10	B1	1000	None	Homing	3/3/22	1
17	B10	500	None	Homing	3/7/22	1
18	B11	500	MAC	Homing	3/10/22	1
19	B12	0	None	Baseline	3/11/22	0
20	B13	0	None	Baseline	3/11/22	0
21	B14	0	None	Baseline	3/11/22	0
11	B2	1000	None	Homing	3/4/22	1
12	B4	1000	None	Homing	3/3/22	1
13	B5	500	MAE*	Homing	3/7/22	1
14	B7	1000	None	Lost	3/6/22	1
15	B8	500	MAE*	Homing	3/7/22	1
16	B9	1000	None	Homing	3/5/22	1
22	C1	1000	None	Lost	3/22/22	1
30	C10	1000	None	Lost	3/22/22	1
31	C11	500	MAE	Homing	3/29/22	1
32	C12	500	MAC	Lost	3/30/22	1
33	C13	500	MAE	Lost	3/31/22	1
34	C14	500	MAC	Homing	3/30/22	1
35	C15	500	MAE	Lost	4/1/22	1
36	C16	500	MAC	Lost	3/31/22	1
37	C17	0	None	Baseline	3/27/22	1
23	C2	0	None	Baseline	3/19/22	1
24	C3	0	None	Baseline	3/19/22	1
25	C4	1000	None	Lost	3/25/22	1
26	C5	500	None	Homing	3/23/22	1
27	C6	0	None	Baseline	3/19/22	1
28	C7	500	None	Lost	3/23/22	1
29	C8	1000	None	Homing	3/24/22	1
38	D1	1000	MAE	Homing	4/10/22	1
44	D10	1000	MAC	Homing*	4/16/22	1
39	D2	1000	MAE	Homing	4/10/22	1
54	D3	0	None	Baseline	4/26/22	1
40	D4	1000	MAC	Lost	4/13/22	1
41	D5	1000	MAE	Homing	4/13/22	1
42	D6	1000	MAE	Lost	4/15/22	1
45	D7	1000	MAC	Lost	4/17/22	1
43	D9	1000	MAC	Lost	4/16/22	1
46	E1	0	None	Baseline	4/18/22	1
55	E10	500	OAC	Lost	4/27/22	0
48	E2	500	OAE	Lost	4/21/22	1
47	E3	500	OAC	Homing	4/19/22	1
51	E5	1000	OAE	Lost	4/23/22	1
52	E6	500	OAE	Lost	4/23/22	1
49	E7	500	OAC	Homing	4/21/22	1
50	E8	500	OAC	Homing	4/21/22	1
53	E9	500	OAE	Lost	4/25/22	0
67	F10	1000	OAC	Lost	5/9/22	1
57	F2	1000	OAE	Lost	5/1/22	1
58	F3	1000	OAC	Lost	5/2/22	1
59	F4	1000	OAE	Lost	5/2/22	1
56	F5	1000	OAC	Homing	4/29/22	1
61	F6	1000	OAE	Homing	5/3/22	1
60	F7	1000	OAE	Homing*	5/2/22	1
62	F9	1000	OAC	Lost	5/6/22	0
70	G10	500	OAC	Homing	5/10/22	1
73	G11	500	OAE	Homing	5/13/22	0
63	G2	500	OAE	Homing	5/6/22	0
65	G3	500	OAE	Homing*	5/9/22	1
64	G4	500	OAC	Homing	5/8/22	1
68	G5	500	MAC	Lost	5/10/22	1
69	G6	500	MAE	Lost	5/10/22	1
71	G7	500	OAC	Homing	5/11/22	0
66	G8	500	MAE	Homing	5/9/22	1
72	G9	500	MAC	Lost	5/11/22	0
