## Supplementary material for "Neural and sensory basis of homing behavior in the invasive cane toad, *Rhinella marina*": Datasheets: HI 2022 Toad List.csv

id	Sex	Mass	SVL	Tag Date	Capture Time	Release Time	Tag Time	Ablation	PostPtsinPreMCP	PostPts	Condition	Homing	Location	Ablation Date	Translocation Date	Sac Date	Notes
A1	M	200	12.2	2/18/22	19:36	19:57	0:21	None	NA	NA	LOST TAG	NA	West Loch	NA	NA	LOST	Tag fell off
A10	F	173.1	11.5	2/18/22	10:07	10:22	0:15	None	NA	NA	Baseline	NA	West Loch	NA	NA	2/22/22	Was localized in swamp/side of trail for entire baseline
A11	F	197.5	12.19	2/24/22	21:50	22:15	0:25	None	NA	NA	Baseline	NA	West Loch	NA	NA	2/27/22	Lived in irrigation valve hatch, walked to tree. Might have to edit pts tp reflect it not being in the houses where we thougt it was
A2	M	149.1	11.2	2/18/22	20:27	20:46	0:19	None	NA	NA	500	NA	West Loch	NA	2/21/21	LOST	Tag fell off
A3	M	208.6	13	2/18/22	20:01	20:14	0:13	None	NA	NA	1000	1	West Loch	NA	2/21/21	2/21/22	Caught and sacced immediately
A4	F	179.2	11.7	2/18/22	20:58	21:11	0:13	None	NA	NA	500	1	West Loch	NA	2/22/22	2/22/22	Lived on side of trail in swamp. Homed in one night, sacced ~170 m from nearest pt
A5	M	185.1	10.92	2/18/22	20:29	20:59	0:30	None	NA	NA	Baseline	NA	West Loch	NA	NA	2/21/22	Lived in/by pond
A6	M	198	12.1	2/18/22	21:13	21:26	0:13	None	NA	NA	1000	0	West Loch	NA	2/22/22	2/27/22	Lives under Sidewalk. Hid under garden wall, where we hosed him out
A7	M	287	11.94	2/18/22	21:03	21:41	0:38	None	NA	NA	500	1	West Loch	NA	2/21/21	2/21/22	Caught ans sacced immediately, as it was onserved while homing over the previous hours
A8	M	144.2	11.4	2/18/22	21:30	22:00	0:30	None	NA	NA	1000	0	West Loch	NA	2/21/22	2/26/22	1000 m- Lost
A9	F	310	12.95	2/18/22	21:44	22:15	0:31	None	NA	NA	1000	1	West Loch	NA	2/23/22	2/25/22	Caught ans sacced immediately, as it was onserved while homing over the previous hours /and days
B1	M	175.7	10.66	2/28/22	20:32	20:43	0:11	None	NA	NA	1000	1	Hawaii Prince	NA	3/3/22	3/3/22	Switched identity with the original B3. One night homing
B10	F	413.1	13.8	2/28/22	21:23	21:39	0:16	None	NA	NA	500	1	Hawaii Prince	NA	3/5/22	3/7/22	Homed after hanging out in a pond for two days.
B11	M	203	12.1	3/4/22	19:30	20:01	0:31	MAC	6	8	MAC	1	Hawaii Prince	3/7/22	3/9/22	3/10/22	Still had brass attached. Zig zagged home
B12	F	238.9	12.95	3/7/22	20:00	20:09	0:09	None	NA	NA	Baseline	NA	Hawaii Prince	NA	NA	3/11/22	Was inside of the pond. Caught and sacced inmediately.
B13	M	180	11.4	3/7/22	22:25	22:48	0:23	None	NA	NA	Baseline	NA	Hawaii Prince	NA	NA	3/11/22	Caught inside pond, hanging out with 3 other males taking turns calling
B14	F	490.4	13.8	3/7/22	22:53	23:03	0:10	None	NA	NA	Baseline	NA	Hawaii Prince	NA	NA	3/11/22	Insides were liquidy and seemed wasted; probs sick
B15	M	177.6	10.7	3/8/22	20:23	20:33	0:10	None	NA	NA	Baseline	NA	Hawaii Prince	NA	NA	LOST	Living under sidewalk, returned 2 weeks later and found tag in pond.
B2	F	375.7	13.9	2/28/22	19:14	19:27	0:13	None	NA	NA	1000	1	Hawaii Prince	NA	3/3/22	3/4/22	Homed in two nights. Localized in swamps and then heading back, sacced inmediately after caught.
B3	F	240	12.19	2/28/22	20:08	20:21	0:13	None	NA	NA	1000	1	Hawaii Prince	NA	3/4/22	LOST	Tag found 03-05 ~120 m from ref pt, so successful homing
B4	M	168	11.4	2/28/22	19:30	19:34	0:04	None	NA	NA	1000	1	Hawaii Prince	NA	3/3/22	3/3/22	One night homing. Was living under the sidewalk
B5	F	380.6	13.97	2/28/22	21:29	21:43	0:14	MAE	4	7	MAE	1	Hawaii Prince	3/4/22	3/6/22	3/7/22	Homed, but lost magnet
B6	F	350.8	13.8	2/28/22	20:00	20:26	0:26	MAC	5	8	MAC	NA	Hawaii Prince	3/4/22	3/6/22	LOST	Lost, we don't have any signal
B7	F	222.2	11.43	2/28/22	22:07	22:16	0:09	None	NA	NA	1000	0	Hawaii Prince	NA	3/5/22	3/6/22	Lost toad. She went out of the course, we sacced her on the second day
B8	M	167.4	10.8	2/28/22	20:30	21:00	0:30	MAE	8	8	MAE	1	Hawaii Prince	3/4/22	3/6/22	3/7/22	Lost magnet, and then homed.
B9	M	174.5	11.68	2/28/22	22:30	22:40	0:10	None	NA	NA	1000	1	Hawaii Prince	NA	3/4/22	3/5/22	Homed in two nights. First night didn't moved much and second, did it in one turn! Found near the buildings, sacced inmediately
C1	F	170	10.4	3/16/22	19:28	19:35	0:07	None	NA	NA	1000	0	Waimea Valley	NA	3/19/22	3/23/22	Likes being in cliffs. Found near fish pond, sacced inmediately
C10	F	388.5	14.7	3/16/22	22:42	22:50	0:08	None	NA	NA	1000	0	Waimea Valley	NA	3/19/22	3/22/22
C11	M	109.2	9.9	3/21/22	21:31	21:55	0:24	MAE	1	8	MAE	1	Waimea Valley	3/25/22	3/27/22	3/29/22	Retagged with 10-1 on translocation. Retagged with tag 6 03-28
C12	F	459	14.9	3/22/22	19:34	19:41	0:07	MAC	6	8	MAC	0	Waimea Valley	3/26/22	3/27/22	3/30/22	Retagged with 2-4 on translocation, Cut off accelerometer 03-29
C13	F	150	10.3	3/22/22	19:42	19:57	0:15	MAE	5	10	MAE	0	Waimea Valley	3/25/22	3/28/22	3/31/22	Retagged with 11-2 on translocation
C14	M	120	9.4	3/22/22	20:24	20:31	0:07	MAC	8	8	MAC	1	Waimea Valley	3/25/22	3/28/22	3/30/22	retaggedwith tag 9-5
C15	F	71.8	9	3/23/22	20:44	20:52	0:08	MAE	11	14	MAE	0	Waimea Valley	3/26/22	3/29/22	4/1/22	Lost magnet on last day
C16	M	102.9	9.9	3/23/22	21:37	21:52	0:15	MAC	2	8	MAC	0	Waimea Valley	3/26/22	3/28/22	3/31/22	Retagged wth 3-3 on translocation
C17	M	108.7	10.3	3/24/22	20:12	20:35	0:23	None	NA	NA	Baseline	1	Waimea Valley	NA	NA	3/27/22	baseline
C2	F	162.2	10.9	3/16/22	19:15	19:48	0:33	None	NA	NA	Baseline	1	Waimea Valley	NA	NA	3/19/22	Tagged by waterfall
C3	M	148.2	9.9	3/16/22	19:42	19:56	0:14	None	NA	NA	Baseline	1	Waimea Valley	NA	NA	3/19/22	Tagged by waterfall
C4	F	219.4	12.1	3/16/22	20:03	20:18	0:15	None	NA	NA	1000	0	Waimea Valley	NA	3/21/22	3/25/22	Lived by bridge, translocated down to pond and stayed there
C5	M	70.1	8.6	3/16/22	20:53	21:10	0:17	None	NA	NA	500	1	Waimea Valley	NA	3/20/22	3/23/22	small; calling, so deemed sexually mature. in creek.
C6	M	103.5	9.65	3/16/22	20:55	21:09	0:14	None	NA	NA	Baseline	NA	Waimea Valley	NA	NA	3/19/22	living in creek, calling
C7	F	177	11.9	3/16/22	21:19	21:37	0:18	None	NA	NA	500	0	Waimea Valley	NA	3/20/22	3/23/22	Started in creek, went up hillside. Transolcated, also went up hillside, and then went in wrong direction to waterfall
C8	M	136.4	9.9	3/16/22	22:06	22:15	0:09	None	NA	NA	1000	1	Waimea Valley	NA	3/21/22	3/24/22	Was eating worms from fish by pond. Translocated ~1.2 km. Sacced 300 m from home after stopping there for ~2 hrs
C9	F	173	11.2	3/16/22	22:10	22:18	0:08	None	NA	NA	LOST TAG	NA	Waimea Valley	NA	NA	LOST	Side of road, by gate. LOST TAG
D1	F	234.7	13.2	4/5/22	20:33	20:43	0:10	MAE	6	8	MAE	1	Turtle Bay	4/8/22	4/10/22	4/10/22	one nigt from 1000 m
D10	M	247.7	12.7	4/9/22	21:13	21:36	0:23	MAC	6	8	MAC	1	Turtle Bay	4/12/22	4/14/22	4/16/22	Tagged with T10A1. Homed on the 14th, was caught and sacced on the 16th.
D2	M	226.2	12.8	4/5/22	20:33	20:50	0:17	MAE	6	8	MAE	1	Turtle Bay	4/8/22	4/10/22	4/10/22	Put in net cage for a few min (at capture time) while D1 was being tagged. One night from 1000 m
D3	F	311.2	14.22	4/5/22	20:59	21:14	0:15	None	NA	NA	Baseline	NA	Turtle Bay	NA	NA	4/26/22	Hid in tube underground for a long time. When emerged, waist was damaged sacced immediately
D4	M	233.9	11.9	4/5/22	21:01	21:15	0:14	MAC	4	8	MAC	0	Turtle Bay	4/8/22	4/10/22	4/13/22	Was hidden in marsh, crawled in to get him last day- had lost brass
D5	F	475.1	16	4/6/22	20:29	20:43	0:14	MAE	4	8	MAE	1	Turtle Bay	4/10/22	4/12/22	4/13/22
D6	M	249.8	11.9	4/6/22	20:33	20:43	0:10	MAE	7	9	MAE	0	Turtle Bay	4/10/22	4/12/22	4/15/22	Commuter toad during baseline (1200 m round trips every night). Got lost during translocation and ricocheted around course
D7	M	197.17	11.4	4/6/22	20:51	21:00	0:09	MAC	9	12	MAC	0	Turtle Bay	4/10/22	4/14/22	4/17/22	Translocated late because was hiding
D8	F	321.5	14.2	4/6/22	20:50	21:01	0:11	None	NA	NA	LOST TAG	NA	Turtle Bay	NA	NA	LOST
D9	F	411	14.6	4/8/22	22:30	22:46	0:16	MAC	6	8	MAC	0	Turtle Bay	4/11/22	4/13/22	4/16/22
E1	F	321.2	15.2	4/13/22	21:06	21:18	0:12	None	NA	NA	Baseline	NA	Turtle Bay	NA	NA	4/18/22	Spent most of the time unaccessible, so sacced as baseline
E10	M	205.5	12.2	4/17/22	10:14	10:23	0:09	OAC	6	6	OAC	0	Turtle Bay	4/22/22	4/24/22	4/27/22
E2	M	153.2	12.9	4/13/22	21:35	21:44	0:09	OAE	6	6	OAE	0	Turtle Bay	4/16/22	4/18/22	4/21/22	Lost, moved back 100 m and stayed
E3	F	250.9	12.9	4/14/22	21:24	21:35	0:11	OAC	5	6	OAC	1	Turtle Bay	4/17/22	4/19/22	4/19/22	Homed back, sacced inmediately.
E4	M	211.4	12.2	4/14/22	21:24	21:30	0:06	None	NA	NA	LOST TAG	NA	Turtle Bay	NA	NA	LOST	LOST TAG 04-17
E5	M	214.5	12.7	4/15/22	21:30	21:49	0:19	OAE	0	5	OAE	0	Turtle Bay	4/18/22	4/20/22	4/23/22	Switched to Tag 10A3 on 04-18-22
E6	F	364.5	13.7	4/15/22	21:51	22:07	0:16	OAE	6	8	OAE	0	Turtle Bay	4/18/22	4/20/22	4/23/22	Retagged with Tag 9A5 on 04-20-22
E7	F	266.2	13	4/17/22	0:01	0:16	0:15	OAC	7	7	OAC	1	Turtle Bay	4/19/22	4/21/22	4/21/22	One night homing from 500 m
E8	M	235.2	13.2	4/17/22	0:04	0:23	0:19	OAC	5	6	OAC	1	Turtle Bay	4/19/22	4/21/22	4/21/22	One night homing from 500 m
E9	F	373.7	14.9	4/17/22	0:21	0:27	0:06	OAE	9	11	OAE	0	Turtle Bay	4/19/22	4/22/22	4/25/22
F1	M	170	11.5	4/22/22	20:45	20:56	0:11	None	NA	NA	Baseline	NA	Turtle Bay	NA	NA	LOST	DISPPEARED
F10	F	134.1	9.6	4/26/22	23:47	23:58	0:11	OAC	12	13	OAC	0	Turtle Bay	4/30/22	5/6/22	5/9/22	Was immature- no eggs. Might discard pt.
F2	F	193	13.2	4/22/22	21:09	21:20	0:11	OAE	10	11	OAE	0	Turtle Bay	4/25/22	4/28/22	5/1/22	Collected nose today
F3	F	168	13.5	4/23/22	21:06	21:11	0:05	OAC	2	5	OAC	0	Turtle Bay	4/27/22	4/29/22	5/2/22	Fucked the brain up. Collected the nose.
F4	M	196.3	13.2	4/23/22	21:15	21:19	0:04	OAE	5	11	OAE	0	Turtle Bay	4/26/22	4/29/22	5/2/22	Collected nose today
F5	F	366.7	14.6	4/23/22	21:18	21:27	0:09	OAC	3	11	OAC	1	Turtle Bay	4/26/22	4/29/22	4/29/22	One night homing from 1000 m. Sacced ~250 m away from home bc was moving laterally around long pond
F6	F	218	13.6	4/24/22	21:40	21:45	0:05	OAE	3	9	OAE	1	Turtle Bay	4/28/22	5/3/22	5/3/22	Very fast one night homing
F7	M	160.7	12.2	4/25/22	21:16	21:27	0:11	OAE	3	5	OAE	1	Turtle Bay	4/27/22	4/30/22	5/2/22	Homed back in early morning when we were not there. Then returned to figure 8 pond next day, where Dani sacced it. Collected nose
F8	M	139.9	12	4/25/22	22:35	22:43	0:08	None	NA	NA	LOST TAG	NA	Turtle Bay	NA	NA	LOST	LOST TAG 05-02
F9	M	163.3	13.3	4/26/22	21:15	21:22	0:07	OAC	7	7	OAC	0	Turtle Bay	5/1/22	5/3/22	5/6/22	Went swimming to sac it. Took nose
G1	F	225.2	12.3	5/1/22	0:35	0:49	0:14	None	NA	NA	LOST TAG	NA	Turtle Bay	NA	NA	LOST	LOST TAG 05-02
G10	F	428.6	14.7	5/5/22	0:08	0:34	0:26	OAC	2	6	OAC	1	Turtle Bay	5/8/22	5/10/22	5/10/22	One Day homing with accelerometer
G11	M	220	12.8	5/5/22	1:20	1:33	0:13	OAE	0	17	OAE	1	Turtle Bay	5/7/22	5/12/22	5/13/22
G2	M	291.2	13.3	5/1/22	1:26	1:32	0:06	OAE	0	7	OAE	1	Turtle Bay	5/3/22	5/5/22	5/6/22	Reteagged wit 9A4. Managed to follow with a red light while homing. Took nose
G3	F	253	12.7	5/2/22	0:03	0:18	0:15	OAE	1	6	OAE	1	Turtle Bay	5/4/22	5/6/22	5/9/22	Sacced 2 days after it homed and came out again
G4	F	204	12.2	5/2/22	0:24	0:42	0:18	OAC	4	6	OAC	1	Turtle Bay	5/4/22	5/6/22	5/8/22
G5	M	214.5	12.4	5/2/22	20:47	20:58	0:11	MAC	7	7	MAC	0	Turtle Bay	5/5/22	5/7/22	5/10/22
G6	F	483.4	14.6	5/2/22	22:56	23:24	0:28	MAE	4	7	MAE	0	Turtle Bay	5/5/22	5/7/22	5/10/22
G7	F	330	13.9	5/3/22	0:36	0:37	0:01	OAC	5	14	OAC	1	Turtle Bay	5/5/22	5/9/22	5/11/22	Tagged without taking stats initially. Homed in early morning hours and collected from home
G8	M	207.7	13.8	5/3/22	23:30	23:36	0:06	MAE	7	9	MAE	1	Turtle Bay	5/6/22	5/9/22	5/9/22	Have to confirm that it was actually experimental
G9	F	236	14	5/3/22	23:47	23:55	0:08	MAC	0	5	MAC	0	Turtle Bay	5/6/22	5/8/22	5/11/22
