## Supplementary material for "Neural and sensory basis of homing behavior in the invasive cane toad, *Rhinella marina*": Datasheets: olf_ct.csv

id	slice	count	density
F10	1	89	988.888889
F10	2	113	1255.55556
F10	3	97	1077.77778
G7	1	18	200
G7	2	11	122.222222
G7	3	8	88.8888889
E2	1	10	111.111111
E2	2	9	100
E2	3	15	166.666667
G4	1	58	644.444444
G4	2	37	411.111111
G4	3	38	422.222222
G3	1	9	100
G3	2	3	33.3333333
G3	3	3	33.3333333
G2	1	50	555.555556
G2	2	80	888.888889
G2	3	76	844.444444
F7	1	12	133.333333
F7	2	11	122.222222
F7	3	10	111.111111
F6	1	46	511.111111
F6	2	54	600
F6	3	33	366.666667
F5	1	82	911.111111
F5	2	96	1066.66667
F5	3	96	1066.66667
F4	1	13	144.444444
F4	2	31	344.444444
F4	3	29	322.222222
F3	1	56	622.222222
F3	2	33	366.666667
F3	3	23	255.555556
F2	1	34	377.777778
F2	2	28	311.111111
F2	3	15	166.666667
E10	1	51	566.666667
E10	2	38	422.222222
E10	3	43	477.777778
E9	1	38	422.222222
E9	2	24	266.666667
E9	3	27	300
E8	1	58	644.444444
E8	2	58	644.444444
E8	3	61	677.777778
E7	1	73	811.111111
E7	2	72	800
E7	3	74	822.222222
E6	5	18	200
E6	6	20	222.222222
E6	7	17	188.888889
E5	1	7	77.7777778
E5	2	11	122.222222
E5	3	7	77.7777778
E3	1	53	588.888889
E3	2	59	655.555556
E3	3	33	366.666667
G11	4	6	66.6666667
G11	5	7	77.7777778
G11	6	11	122.222222
G10	1	27	300
G10	2	35	388.888889
G10	3	19	211.111111
