## Supplementary material for "Neural and sensory basis of homing behavior in the invasive cane toad, *Rhinella marina*": Datasheets: Transect_Correction.csv

ID	Timestamp	x	y
A7	2022-02-22 00:00	601039.4	2362509.92
A4	2022-02-22 00:00	600976.65	2362651.59
B10	2022-02-22 00:00	603122.73	2358571.74
C5	2022-02-22 00:00	597843.16	2392849.84
C7	2022-02-22 00:00	598762.84	2392270.44
A4	2022-05-13 00:00	601277.4	2362236.8
A7	2022-05-13 00:00	601030.52	2363022.38
B10	2022-05-13 00:00	602580.86	2358811.48
C5	2022-05-13 00:00	598196.86	2392496.11
C7	2022-05-13 00:00	598270.45	2392423.5
A3	2022-02-22 00:00	601293.766	2362068.54
A6	2022-02-22 00:00	601093.968	2363102.1
A8	2022-02-22 00:00	600813.155	2363352.37
A9	2022-02-22 00:00	601298.625	2362065.25
B1	2022-02-22 00:00	603301.084	2359206.96
B2	2022-02-22 00:00	601767.556	2358784.44
B3	2022-02-22 00:00	603090.71	2359290.49
B4	2022-02-22 00:00	601827.461	2358852.34
B9	2022-02-22 00:00	601812.093	2358849.66
C1	2022-02-22 00:00	597566.844	2392989.12
C10	2022-02-22 00:00	598906.263	2392229.44
C4	2022-02-22 00:00	597721.008	2392854.45
C8	2022-02-22 00:00	598430.923	2392217.67
A3	2022-05-14 00:00	601034.73	2363040.48
A6	2022-05-14 00:00	601265.419	2362096.96
A8	2022-05-14 00:00	601278	2362140.87
A9	2022-05-14 00:00	601032.518	2363034.93
B1	2022-05-14 00:00	602344.942	2358447.48
B2	2022-05-14 00:00	602892.127	2358902.18
B3	2022-05-14 00:00	602345.632	2358447.67
B4	2022-05-14 00:00	602824.194	2358764.86
B9	2022-05-14 00:00	602879.383	2358867.23
C1	2022-05-14 00:00	598864.249	2392188.96
C10	2022-05-14 00:00	597529.548	2393023.76
C4	2022-05-14 00:00	598803.003	2392274.56
C8	2022-05-14 00:00	597580.439	2392994.37
B8	2022-02-22 00:00	601945.452	2358392.78
B5	2022-02-22 00:00	603062.333	2358418.42
B11	2022-02-22 00:00	603028.672	2358465.8
C11	2022-02-22 00:00	597611.607	2392889.4
C12	2022-02-22 00:00	597979.492	2392546.99
C14	2022-02-22 00:00	597458.389	2392982
C16	2022-02-22 00:00	598481.571	2392200.45
C13	2022-02-22 00:00	598371.511	2392313.98
C15	2022-02-22 00:00	597664.128	2392960.93
D4	2022-02-22 00:00	605408.525	2399620.97
D2	2022-02-22 00:00	605248.578	2399690.03
D1	2022-02-22 00:00	603956.841	2400219.17
D5	2022-02-22 00:00	604267.62	2399842.47
D6	2022-02-22 00:00	605834.876	2399995.18
D9	2022-02-22 00:00	605787.935	2400027.71
D10	2022-02-22 00:00	603957.962	2400224.95
D7	2022-02-22 00:00	604251.417	2399767.87
G5	2022-02-22 00:00	605225.966	2400556.31
G6	2022-02-22 00:00	605245.995	2400529.67
G9	2022-02-22 00:00	604665.732	2400490.07
G8	2022-02-22 00:00	604630.177	2400548.51
B11	2022-05-13 00:00	602554.363	2358654.32
C12	2022-05-13 00:00	597600.671	2392957.59
C14	2022-05-13 00:00	597858.348	2392763.59
C16	2022-05-13 00:00	598089.025	2392537.32
D4	2022-05-13 00:00	604784.482	2400397.6
D9	2022-05-13 00:00	604916.594	2400516.81
D10	2022-05-13 00:00	604907.605	2400525.27
D7	2022-05-13 00:00	604909.95	2400451.82
G5	2022-05-13 00:00	604728.261	2400504.37
G9	2022-05-13 00:00	605164.257	2400531.71
B5	2022-05-13 00:00	602655.941	2358719.53
B8	2022-05-13 00:00	602519.251	2358685.28
C11	2022-05-13 00:00	598021.707	2392564.41
C13	2022-05-13 00:00	597918.448	2392581.86
C15	2022-05-13 00:00	597986.781	2392549.63
D1	2022-05-13 00:00	604686.939	2400569.18
D2	2022-05-13 00:00	604682.096	2400518.78
D5	2022-05-13 00:00	604921.078	2400490.27
D6	2022-05-13 00:00	604951.17	2400502.64
G6	2022-05-13 00:00	604747.286	2400504.63
G8	2022-05-13 00:00	605139.2	2400540.4
E2	2022-02-22 00:00	605382.27	2400493.29
E3	2022-02-22 00:00	605583.045	2400241.1
E6	2022-02-22 00:00	604696.54	2400446.59
E5	2022-02-22 00:00	604813.136	2400228.13
E7	2022-02-22 00:00	604881.324	2400241.86
E8	2022-02-22 00:00	604863.376	2400529.21
E9	2022-02-22 00:00	605380.559	2400910.8
E10	2022-02-22 00:00	605264.946	2401056.72
F2	2022-02-22 00:00	605117.531	2400742.1
F3	2022-02-22 00:00	605092.419	2400759.28
F4	2022-02-22 00:00	605178.881	2400558.64
F5	2022-02-22 00:00	605179.983	2400578.68
F7	2022-02-22 00:00	605117.81	2399832.16
F6	2022-02-22 00:00	605176.842	2399683.43
F9	2022-02-22 00:00	605079.529	2399832.64
G2	2022-02-22 00:00	605255.5	2400526.41
G4	2022-02-22 00:00	605245.461	2400532.25
G3	2022-02-22 00:00	604939.381	2400038.55
F10	2022-02-22 00:00	605383.901	2400455.11
G7	2022-02-22 00:00	604894.463	2400025.71
G10	2022-02-22 00:00	604758.086	2400235.51
G11	2022-02-22 00:00	604731.505	2400187.19
E3	2022-05-13 00:00	605165.696	2400548.88
E7	2022-05-13 00:00	605323.395	2400484.39
E8	2022-05-13 00:00	605359.507	2400409.63
E10	2022-05-13 00:00	605186.587	2400559.89
F3	2022-05-13 00:00	604185.487	2400341.37
F5	2022-05-13 00:00	604200.925	2400341.68
F6	2022-05-13 00:00	604344.712	2400300.21
F9	2022-05-13 00:00	604164.716	2400241.87
G4	2022-05-13 00:00	604745.384	2400504.84
F10	2022-05-13 00:00	604384.622	2400421.82
G7	2022-05-13 00:00	604742.475	2400504.5
G10	2022-05-13 00:00	605157.83	2400539.05
E2	2022-05-13 00:00	604895.106	2400583.18
E5	2022-05-13 00:00	605245.126	2400521.38
E6	2022-05-13 00:00	605244.492	2400522.28
E9	2022-05-13 00:00	605363.68	2400405.58
F2	2022-05-13 00:00	604291.599	2400176.62
F4	2022-05-13 00:00	604241.851	2400323.54
F7	2022-05-13 00:00	604167.281	2400144.95
G2	2022-05-13 00:00	604751.429	2400515.36
G3	2022-05-13 00:00	604746.082	2400504.23
G11	2022-05-13 00:00	605118.729	2400506.77
