## Supplementary material for "Neural and sensory basis of homing behavior in the invasive cane toad, *Rhinella marina*": Datasheets: TransToadInfo.csv

id	Sex	Mass	SVL	Tag Date	Capture Time	Release Time	Tag Time	Condition	Homing	Location	Ablation Date	Trans Date	Sac Date	Notes
B8	M	167.4	10.8	2/28/22	20:30	21:00	0:30	MAE	1	Hawaii Prince	3/4/22	3/6/22	3/7/22	Lost magnet, and then homed.
B11	M	203	12.1	3/4/22	19:30	20:01	0:31	MAC	1	Hawaii Prince	3/7/22	3/9/22	3/10/22	Still had brass attached. Zig zagged home
B5	F	380.6	13.97	2/28/22	21:29	21:43	0:14	MAE	1	Hawaii Prince	3/4/22	3/6/22	3/7/22	Homed, but lost magnet
C11	M	109.2	9.9	3/21/22	21:31	21:55	0:24	MAE	1	Waimea Valley	3/25/22	3/27/22	3/29/22	Retagged with 10-1 on translocation. Retagged with tag 6 03-28
C14	M	120	9.4	3/22/22	20:24	20:31	0:07	MAC	1	Waimea Valley	3/25/22	3/28/22	3/30/22	retaggedwith tag 9-5
C12	F	459	14.9	3/22/22	19:34	19:41	0:07	MAC	0	Waimea Valley	3/26/22	3/27/22	3/30/22	Retagged with 2-4 on translocation, Cut off accelerometer 03-29
C13	F	150	10.3	3/22/22	19:42	19:57	0:15	MAE	0	Waimea Valley	3/25/22	3/28/22	3/31/22	Retagged with 11-2 on translocation
C15	F	71.8	9	3/23/22	20:44	20:52	0:08	MAE	0	Waimea Valley	3/26/22	3/29/22	4/1/22	Lost magnet on last day
C16	M	102.9	9.9	3/23/22	21:37	21:52	0:15	MAC	0	Waimea Valley	3/26/22	3/28/22	3/31/22	Retagged wth 3-3 on translocation
D1	F	234.7	13.2	4/5/22	20:33	20:43	0:10	MAE	1	Turtle Bay	4/8/22	4/10/22	4/10/22	one nigt from 1000 m
D10	M	247.7	12.7	4/9/22	21:13	21:36	0:23	MAC	1	Turtle Bay	4/12/22	4/14/22	4/16/22	Tagged with T10A1. Homed on the 14th, was caught and sacced on the 16th.
D2	M	226.2	12.8	4/5/22	20:33	20:50	0:17	MAE	1	Turtle Bay	4/8/22	4/10/22	4/10/22	Put in net cage for a few min (at capture time) while D1 was being tagged. One night from 1000 m
D4	M	233.9	11.9	4/5/22	21:01	21:15	0:14	MAC	0	Turtle Bay	4/8/22	4/10/22	4/13/22	Was hidden in marsh, crawled in to get him last day- had lost brass
D6	M	249.8	11.9	4/6/22	20:33	20:43	0:10	MAE	0	Turtle Bay	4/10/22	4/12/22	4/15/22	Commuter toad during baseline (1200 m round trips every night). Got lost during translocation and ricocheted around course
D9	F	411	14.6	4/8/22	22:30	22:46	0:16	MAC	0	Turtle Bay	4/11/22	4/13/22	4/16/22
D5	F	475.1	16	4/6/22	20:29	20:43	0:14	MAE	1	Turtle Bay	4/10/22	4/12/22	4/13/22
D7	M	197.17	11.4	4/6/22	20:51	21:00	0:09	MAC	0	Turtle Bay	4/10/22	4/14/22	4/17/22	Translocated late because was hiding
G5	M	214.5	12.4	5/2/22	20:47	20:58	0:11	MAC	0	Turtle Bay	5/5/22	5/7/22	5/10/22
G6	F	483.4	14.6	5/2/22	22:56	23:24	0:28	MAE	0	Turtle Bay	5/5/22	5/7/22	5/10/22
G8	M	207.7	13.8	5/3/22	23:30	23:36	0:06	MAE	1	Turtle Bay	5/6/22	5/9/22	5/9/22	Have to confirm that it was actually experimental
G9	F	236	14	5/3/22	23:47	23:55	0:08	MAC	0	Turtle Bay	5/6/22	5/8/22	5/11/22
E2	M	153.2	12.9	4/13/22	21:35	21:44	0:09	OAE	0	Turtle Bay	4/16/22	4/18/22	4/21/22	Lost, moved back 100 m and stayed
E3	F	250.9	12.9	4/14/22	21:24	21:35	0:11	OAC	1	Turtle Bay	4/17/22	4/19/22	4/19/22	Homed back, sacced inmediately.
E5	M	214.5	12.7	4/15/22	21:30	21:49	0:19	OAE	0	Turtle Bay	4/18/22	4/20/22	4/23/22	Switched to Tag 10A3 on 04-18-22
E6	F	364.5	13.7	4/15/22	21:51	22:07	0:16	OAE	0	Turtle Bay	4/18/22	4/20/22	4/23/22	Retagged with Tag 9A5 on 04-20-22
E7	F	266.2	13	4/17/22	0:01	0:16	0:15	OAC	1	Turtle Bay	4/19/22	4/21/22	4/21/22	One night homing from 500 m
E8	M	235.2	13.2	4/17/22	0:04	0:23	0:19	OAC	1	Turtle Bay	4/19/22	4/21/22	4/21/22	One night homing from 500 m
E10	M	205.5	12.2	4/17/22	10:14	10:23	0:09	OAC	0	Turtle Bay	4/22/22	4/24/22	4/27/22
E9	F	373.7	14.9	4/17/22	0:21	0:27	0:06	OAE	0	Turtle Bay	4/19/22	4/22/22	4/25/22
F2	F	193	13.2	4/22/22	21:09	21:20	0:11	OAE	0	Turtle Bay	4/25/22	4/28/22	5/1/22	Collected nose today
F3	F	168	13.5	4/23/22	21:06	21:11	0:05	OAC	0	Turtle Bay	4/27/22	4/29/22	5/2/22	Fucked the brain up. Collected the nose.
F4	M	196.3	13.2	4/23/22	21:15	21:19	0:04	OAE	0	Turtle Bay	4/26/22	4/29/22	5/2/22	Collected nose today
F5	F	366.7	14.6	4/23/22	21:18	21:27	0:09	OAC	1	Turtle Bay	4/26/22	4/29/22	4/29/22	One night homing from 1000 m. Sacced ~250 m away from home bc was moving laterally around long pond
F6	F	218	13.6	4/24/22	21:40	21:45	0:05	OAE	1	Turtle Bay	4/28/22	5/3/22	5/3/22	Very fast one night homing
F9	M	163.3	13.3	4/26/22	21:15	21:22	0:07	OAC	0	Turtle Bay	5/1/22	5/3/22	5/6/22	Went swimming to sac it. Took nose
F10	F	134.1	9.6	4/26/22	23:47	23:58	0:11	OAC	0	Turtle Bay	4/30/22	5/6/22	5/9/22	Was immature- no eggs. Might discard pt.
F7	M	160.7	12.2	4/25/22	21:16	21:27	0:11	OAE	1	Turtle Bay	4/27/22	4/30/22	5/2/22	Homed back in early morning when we were not there. Then returned to figure 8 pond next day, where Dani sacced it. Collected nose
G2	M	291.2	13.3	5/1/22	1:26	1:32	0:06	OAE	1	Turtle Bay	5/3/22	5/5/22	5/6/22	Reteagged wit 9A4. Managed to follow with a red light while homing. Took nose
G4	F	204	12.2	5/2/22	0:24	0:42	0:18	OAC	1	Turtle Bay	5/4/22	5/6/22	5/8/22
G3	F	253	12.7	5/2/22	0:03	0:18	0:15	OAE	1	Turtle Bay	5/4/22	5/6/22	5/9/22	Sacced 2 days after it homed and came out again
G7	F	330	13.9	5/3/22	0:36	0:37	0:01	OAC	1	Turtle Bay	5/5/22	5/9/22	5/11/22	Tagged without taking stats initially. Homed in early morning hours and collected from home
G10	F	428.6	14.7	5/5/22	0:08	0:34	0:26	OAC	1	Turtle Bay	5/8/22	5/10/22	5/10/22	One Day homing with accelerometer
G11	M	220	12.8	5/5/22	1:20	1:33	0:13	OAE	1	Turtle Bay	5/7/22	5/12/22	5/13/22
A3	M	208.6	13	2/18/22	20:01	20:14	0:13	1000	1	West Loch	-	2/21/21	2/21/22	Caught and sacced immediately
A4	F	179.2	11.7	2/18/22	20:58	21:11	0:13	500	1	West Loch	NA	2/22/22	2/22/22	Lived on side of trail in swamp. Homed in one night, sacced ~170 m from nearest pt
A6	M	198	12.1	2/18/22	21:13	21:26	0:13	1000	0	West Loch	NA	2/22/22	2/27/22	Lives under Sidewalk. Hid under garden wall, where we hosed him out
A7	M	287	11.94	2/18/22	21:03	21:41	0:38	500	1	West Loch	NA	2/21/21	2/21/22	Caught ans sacced immediately, as it was onserved while homing over the previous hours
A8	M	144.2	11.4	2/18/22	21:30	22:00	0:30	1000	0	West Loch	NA	2/21/22	2/26/22	1000 m- Lost
A9	F	310	12.95	2/18/22	21:44	22:15	0:31	1000	1	West Loch	NA	2/23/22	2/25/22	Caught ans sacced immediately, as it was onserved while homing over the previous hours /and days
B1	M	175.7	10.66	2/28/22	20:32	20:43	0:11	1000	1	Hawaii Prince	NA	3/3/22	3/3/22	Switched identity with the original B3. One night homing
B10	F	413.1	13.8	2/28/22	21:23	21:39	0:16	500	1	Hawaii Prince	NA	3/5/22	3/7/22	Homed after hanging out in a pond for two days.
B2	F	375.7	13.9	2/28/22	19:14	19:27	0:13	1000	1	Hawaii Prince	NA	3/3/22	3/4/22	Homed in two nights. Localized in swamps and then heading back, sacced inmediately after caught.
B3	F	240	12.19	2/28/22	20:08	20:21	0:13	1000	1	Hawaii Prince	NA	3/4/22	LOST	Tag found 03-05 ~120 m from ref pt, so successful homing
B4	M	168	11.4	2/28/22	19:30	19:34	0:04	1000	1	Hawaii Prince	NA	3/3/22	3/3/22	One night homing. Was living under the sidewalk
B7	F	222.2	11.43	2/28/22	22:07	22:16	0:09	1000	0	Hawaii Prince	NA	3/5/22	3/6/22	Lost toad. She went out of the course, we sacced her on the second day
B9	M	174.5	11.68	2/28/22	22:30	22:40	0:10	1000	1	Hawaii Prince	NA	3/4/22	3/5/22	Homed in two nights. First night didn't moved much and second, did it in one turn! Found near the buildings, sacced inmediately
C1	F	170	10.4	3/16/22	19:28	19:35	0:07	1000	0	Waimea Valley	NA	3/19/22	3/23/22	Likes being in cliffs. Found near fish pond, sacced inmediately
C10	F	388.5	14.7	3/16/22	22:42	22:50	0:08	1000	0	Waimea Valley	NA	3/19/22	3/22/22
C4	F	219.4	12.1	3/16/22	20:03	20:18	0:15	1000	0	Waimea Valley	NA	3/21/22	3/25/22	Lived by bridge, translocated down to pond and stayed there
C5	M	70.1	8.6	3/16/22	20:53	21:10	0:17	500	1	Waimea Valley	NA	3/20/22	3/23/22	small; calling, so deemed sexually mature. in creek.
C7	F	177	11.9	3/16/22	21:19	21:37	0:18	500	0	Waimea Valley	NA	3/20/22	3/23/22	Started in creek, went up hillside. Transolcated, also went up hillside, and then went in wrong direction to waterfall
C8	M	136.4	9.9	3/16/22	22:06	22:15	0:09	1000	1	Waimea Valley	NA	3/21/22	3/24/22	Was eating worms from fish by pond. Translocated ~1.2 km. Sacced 300 m from home after stopping there for ~2 hrs
