## Supplementary material for "Neural and sensory basis of homing behavior in the invasive cane toad, *Rhinella marina*": Datasheets: Weather.csv

loc	Date	PRCP	TMAX	TMIN
West Loch	2022-02-21	0	86	70
West Loch	2022-02-22	0	89	69
West Loch	2022-02-23	0	87	71
West Loch	2022-02-24	0	86	70
West Loch	2022-02-25	0	86	66
West Loch	2022-02-26	0	86	68
West Loch	2022-02-27	0	85	67
West Loch	2022-02-28	0	84	68
Hawaii Prince	2022-03-03	0	86	67
Hawaii Prince	2022-03-04	0	84	64
Hawaii Prince	2022-03-05	0	83	65
Hawaii Prince	2022-03-06	0	84	62
Hawaii Prince	2022-03-07	0	84	63
Hawaii Prince	2022-03-08	0	86	70
Hawaii Prince	2022-03-09	0	85	63
Hawaii Prince	2022-03-10	0	86	66
Waimea Valley	2022-03-19	0	85	65
Waimea Valley	2022-03-20	0	84	65
Waimea Valley	2022-03-21	0	81	64
Waimea Valley	2022-03-22	0.28	83	64
Waimea Valley	2022-03-23	0.22	78	68
Waimea Valley	2022-03-24	0.15	81	67
Waimea Valley	2022-03-25	0.19	81	67
Waimea Valley	2022-03-26	0.01	78	64
Waimea Valley	2022-03-27	0.02	81	62
Waimea Valley	2022-03-28	0	82	63
Waimea Valley	2022-03-29	0	83	64
Waimea Valley	2022-03-30	0.31	82	64
Waimea Valley	2022-03-31	0	82	65
Waimea Valley	2022-04-01	0.17	82	68
Waimea Valley	2022-04-02	0.28	82	67
Turtle Bay	2022-04-11	0	82	73
Turtle Bay	2022-04-12	0.02	82	72
Turtle Bay	2022-04-13	0.04	82	73
Turtle Bay	2022-04-14	0	81	72
Turtle Bay	2022-04-15	0	82	72
Turtle Bay	2022-04-16	0.48	81	71
Turtle Bay	2022-04-17	0.12	80	70
Turtle Bay	2022-04-18	0.14	78	70
Turtle Bay	2022-04-19	0.11	79	70
Turtle Bay	2022-04-20	0.02	79	71
Turtle Bay	2022-04-21	0.05	78	69
Turtle Bay	2022-04-22	0.02	79	70
Turtle Bay	2022-04-23	0	81	70
Turtle Bay	2022-04-24	0	81	72
Turtle Bay	2022-04-25	0	81	72
Turtle Bay	2022-04-26	0.03	80	72
Turtle Bay	2022-04-27	0	80	71
Turtle Bay	2022-04-28	0.05	80	71
Turtle Bay	2022-04-29	0.04	81	72
Turtle Bay	2022-04-30	0.01	81	72
Turtle Bay	2022-05-01	0.09	80	70
Turtle Bay	2022-05-02	0.08	81	71
Turtle Bay	2022-05-03	0	80	72
Turtle Bay	2022-05-04	0.07	79	71
Turtle Bay	2022-05-05	0	81	71
Turtle Bay	2022-05-06	0	80	72
Turtle Bay	2022-05-07	0	81	72
Turtle Bay	2022-05-08	0	83	72
Turtle Bay	2022-05-09	0	81	72
Turtle Bay	2022-05-10	0	81	71
Turtle Bay	2022-05-11	0.05	81	70
Turtle Bay	2022-05-12	0	81	71
Turtle Bay	2022-05-13	0.02	82	71
